# Hidden evolutionary constraints dictate the retention of coronavirus accessory genes

**DOI:** 10.1101/2023.10.12.561935

**Authors:** Stephen A. Goldstein, Teagan M. Feeley, Kristina M. Babler, Zoë A. Hilbert, Diane M. Downhour, Niema Moshiri, Nels C. Elde

## Abstract

Coronaviruses exhibit many mechanisms of genetic innovation, including the acquisition of accessory genes that originate by capture of cellular genes or through duplication of existing viral genes. Accessory genes influence viral host range and cellular tropism, but little is known about how selection acts on these variable regions of virus genomes. We used experimental evolution of mouse hepatitis virus (MHV) encoding a cellular AKAP7 phosphodiesterase and an inactive native phosphodiesterase, NS2 to model the evolutionary fate of accessory genes. After courses of serial infection, the gene encoding inactive NS2, ORF2, unexpectedly remained intact, suggesting it is under cryptic constraint uncoupled from the function of NS2. In contrast, AKAP7 was retained under strong selection but rapidly lost under relaxed selection. Experimental evolution also led to altered viral replication in a cell type-specific manner and changed the relative proportions of subgenomic viral RNA in plaque-purified viral isolates, revealing additional mechanisms of adaptation. Guided by the retention of ORF2 and similar patterns in related betacoronaviruses, we analyzed ORF8 of SARS-CoV-2, which arose via gene duplication and contains premature stop codons in several globally successful lineages. As with MHV ORF2, the coding-defective SARS-CoV-2 ORF8 gene remains largely intact, mirroring patterns observed during MHV experimental evolution, challenging assumptions on the dynamics of gene loss in virus genomes and extending these findings to viruses currently adapting to humans.
