## Supplemental Table 1 for "Hidden evolutionary constraints dictate the retention of coronavirus accessory genes"

### Sheet: Sheet1
Sequencing Run	Mean Read Length (bases)	Median Read Length (bases)	# Total Reads	Total bases	MHV-aligned bases	% MHV-aligned bases	Mean MHV Coverage	Mean Coverage ORF1ab	Mean Coverage AKAP7	Mean Relative Coverage AKAP7	Mean Coverage ORF2	Mean Relative Coverage ORF2
passage 0	1111.6	661	65596	72917026	54933003	75.3363	3892.691385x	217.952476x	2442.20712x	11.2052	247.3435115x	1.13485
macrophage plaque 1	1343.8	1190	382284	513721354	360557983	70.1855	11296.08303x	319.6635262x	8882.134304x	27.7859	596.9631043x	1.86747
L2 plaque 1	1315.2	1022	88349	116199691	83921621	72.2219	2603.023655x	368.8556644x	35.80582524x	0.0970727	591.8473282x	1.60455
L2 plaque 2	1223.3	743	528118	646044956	463744461	71.7821	13970.76232x	2236.325335x	242.4530744x	0.108416	3271.125954x	1.46272
L2 plaque 3	1065.2	836	336606	358556880	262272278	73.1466	8177.027823x	595.5423029x	82.79449838x	0.139024	1117.840967x	1.87701
L2 plaque 4	1110.3	808	1045172	1160468881	875067357	75.4064	27296.16375x	2930.50847x	3263.919094x	1.11377	3696.030534x	1.26122
L2 plaque 5	1528	1103	199537	304889621	212104890	69.5678	6666.61502x	567.4103588x	113.1682848x	0.199447	1212.394402x	2.13672
