## Supplemental Table 2 for "Hidden evolutionary constraints dictate the retention of coronavirus accessory genes"

### Sheet: Sheet1
subgenomic RNAs calculated using leader junctions sites
	total subgenomics (mRNA2-mRNA7 sum)	ORF2 count	ORF2 %	Spike count	Spike %	ORF4 count	ORF4 %	Orf5 count	Orf5 %	M count	M %	N count	N %
p0	5811	45	0.774393	76	1.30786	194	3.3385	781	13.44	2506	43.1251	2209	38.0141
p1	7286	244	3.34889	374	5.13313	0	0	986	13.5328	4134	56.739	1548	21.2462
p2	45724	1617	3.53644	2243	4.90552	0	0	6647	14.5372	24531	53.6502	10866	23.7643
p3	20914	482	2.30468	785	3.75347	3	0.0143445	2939	14.0528	12428	59.4243	4280	20.4648
p4	114295	1529	1.33777	1902	1.66411	4779	4.18129	24834	21.728	61033	53.3995	20218	17.6893
p5	23865	579	2.42615	853	3.57427	0	0	2908	12.1852	9383	39.317	10139	42.4848
mac	39730	301	0.757614	400	1.0068	3280	8.25573	6108	15.3738	15332	38.5905	14309	36.0156
subgenomic RNAs calculated using leader junctions sites followed by initial 17nt of ORF
	total subgenomics (mRNA2-mRNA7 sum)	ORF2 count	ORF2 %	Spike count	Spike %	ORF4 count	ORF4 %	Orf5 count	Orf5 %	M count	M %	N count	N %
p0	4661	31	0.665093	67	1.43746	145	3.11092	545	11.6928	1613	34.6063	2260	48.4874
p1	7399	189	2.5544	347	4.68982	0	0	743	10.0419	2836	38.3295	3284	44.3844
p2	49781	1276	2.56323	2034	4.0859	0	0	4842	9.7266	17542	35.2383	24087	48.3859
p3	24313	354	1.45601	711	2.92436	0	0	1819	7.48159	8583	35.3021	12846	52.8359
p4	120023	1197	0.294943	1733	1.44389	0	0	19247	16.0361	42726	35.5982	55120	45.9245
p5	20606	470	2.28089	768	3.72707	0	0	2269	11.0114	6582	31.9422	10517	51.0385
mac	34781	227	0.652655	353	1.01492	2088	6.00328	4538	13.0474	10543	30.3125	17032	48.9693
